# Immuno-electron microscopy localizes *Caenorhabditis elegans* vitellogenins along the classic exocytosis route

**DOI:** 10.1101/2022.06.27.497668

**Authors:** Chao Zhai, Nan Zhang, Xi-Xia Li, Xue-Ke Tan, Fei Sun, Meng-Qiu Dong

## Abstract

Vitellogenins (VITs) are the most abundant proteins in adult hermaphrodite *C. elegans*. VITs are synthesized in the intestine, secreted to the pseudocoelom, matured into yolk proteins (YPs), and finally deposited in oocytes to support embryonic and larval development. How VITs are secreted out of the intestine remains unclear. In this study, we use immuno-electron microscopy (immuno-EM) to characterize the wild-type subcellular structures containing VITs or YPs. In the intestinal cells of young adult worms, we identify VITs along an exocytic pathway consisting of the rough ER, the Golgi, and the lipid bilayer bounded vesicles, which we call intestinal vitellogenin vesicles (VVs). This suggests that the classic exocytotic pathway mediates secretion of VITs from the intestine to the pseudocoelom. We also show that pseudocoelomic yolk patches (PYPs) are membrane-less and amorphous. The different VITs/YPs are packed as a mixture into the above structures. The size of VVs can vary with the VIT levels and the age of the worm. On adult day 2 (AD 2), intestinal VVs (∼200 nm in diameter) are smaller than gonadal yolk organelles (YOs, ∼500 nm in diameter). VVs, PYPs, and YOs share a uniform, medium electron density by conventional EM. The morphological profiles documented in this study can serve as a reference for future studies of VITs/YPs. Surveying the findings from this study and elsewhere, we review in the discussion the post-translational modifications and protein-protein interactions of *C. elegans* VITs/YPs.
