## Supplementary material for "Immuno-electron microscopy localizes *Caenorhabditis elegans* vitellogenins along the classic exocytosis route": Table S1

### Sheet: Sheet1
Summary
Table S1. phosphoralated site on VITs in C. elegans
No.	VIT-1	VIT-2	VIT-3	VIT-3/4/5	VIT-4/5	VIT-6
1	1499Y	1468S	1498S	1427S	1498S	769S
2	1501S	1499S	1504S	1430S	1500Y	771S
3	1504Y	1502Y	1506Y	1451T	1502S	792S
4	1505S	1503S		1455Y	1503S	1082Y
5	1509T	1504S			1504S	1089Y
6	1510Y	1507T			1506Y	1099T
7	1512Y	1508Y			1508S	1482Y
8					1510Y	1488T
9						1544Y
Phosphopeptide (phosphorylation marked as * at the right side of S/T/Y residues)	Charge state	UniProt ID	Position	Residue	Protein	Gene
KY*ESEEYSFEET*Y*DYEQENTNKK	2	P55155	1499	Y	VIT-1	vit-1
KYES*EEY*SFEETYDYEQENTNK	2	P55155	1501	S	VIT-1	vit-1
KYES*EEY*S*FEETYDYEQENTNKK	3	P55155	1504	Y	VIT-1	vit-1
KYES*EEY*S*FEETYDYEQENTNKK	3	P55155	1505	S	VIT-1	vit-1
KYESEEYS*FEET*YDYEQENTNKK	3	P55155	1509	T	VIT-1	vit-1
KY*ESEEYSFEET*Y*DYEQENTNKK	2	P55155	1510	Y	VIT-1	vit-1
KY*ESEEYSFEETYDY*EQENTNKK	2	P55155	1512	Y	VIT-1	vit-1
KNQLCGLCGNNDDESTNEFYTSDNTETEDIEEFHRS*YLLK	4	P05690	1468	S	VIT-2	vit-2
DEEQS*DEY*SS*EETYDYEQENTKK	2	P05690	1499	S	VIT-2	vit-2
DEEQS*DEY*SS*EETYDYEQENTKK	2	P05690	1502	Y	VIT-2	vit-2
DEEQS*DEYS*S*EETYDYEQENTKK	2	P05690	1503	S	VIT-2	vit-2
DEEQS*DEY*SS*EETYDYEQENTKK	2	P05690	1504	S	VIT-2	vit-2
DEEQS*DEYSS*EET*YDYEQENTKK	2	P05690	1507	T	VIT-2	vit-2
DEEQSDEYSSEET*Y*DYEQENTKK	2	P05690	1508	Y	VIT-2	vit-2
KS*DYVSSSDYENNYDEKETENQLFK	3	Q9N4J2	1498	S	VIT-3	vit-3
KSDYVSSS*DY*ENNYDEKETENQLFK	3	Q9N4J2	1504	S	VIT-3	vit-3
KSDYVSSS*DY*ENNYDEKETENQLFK	3	Q9N4J2	1506	Y	VIT-3	vit-3
TNMPS*VASQNQLCGLCGNNDGERDNEFMTADNYETEDVEEFHR	3	P06125	1427	S	VIT-3/4/5	vit-3/2/5
TNMPSVAS*QNQLCGLCGNNDGERDNEFMTADNYETEDVEEFHR	4	P06125	1430	S	VIT-3/4/5	vit-3/4/5
DNEFMT*ADNYETEDVEEFHR	2	P06125	1451	T	VIT-3/4/5	vit-3/4/5
DNEFMTADNY*ETEDVEEFHR	2	P06125	1455	Y	VIT-3/4/5	vit-3/4/5
KS*DYESSSDYESNYDEKETEKELVK	3	P06125	1498	S	VIT-4/5	vit-4/5
KS*DY*ESSS*DYESNYDEKETEK	2	P06125	1500	Y	VIT-4/5	vit-4/5
KSDYES*SSDYESNYDEKETEKELVK	4	P06125	1502	S	VIT-4/5	vit-4/5
KSDYESS*S*DYESNYDEKETEK	2	P06125	1503	S	VIT-4/5	vit-4/5
KSDYESSS*DY*ES*NYDEKETEKELVK	3	P06125	1504	S	VIT-4/5	vit-4/5
KSDYESSS*DY*ES*NYDEKETEKELVK	3	P06125	1506	Y	VIT-4/5	vit-4/5
KSDYESSS*DY*ES*NYDEKETEKELVK	3	P06125	1508	S	VIT-4/5	vit-4/5
KSDYESSSDYESNY*DEK	2	P06125	1510	Y	VIT-4/5	vit-4/5
RAS*GSFQPTEFLSNLLEK	2	P18948	769	S	VIT-6	vit-6
RASGS*FQPTEFLSNLLEK	3	P18948	771	S	VIT-6	vit-6
RQS*SEQDPHAFVYIR	3	P18948	792	S	VIT-6	vit-6
Y*LEAEPEYDEEEHREQITK	2	P18948	1082	Y	VIT-6	vit-6
RYLEAEPEY*DEEEHREQITK	3	P18948	1089	Y	VIT-6	vit-6
RYLEAEPEYDEEEHREQIT*K	3	P18948	1099	T	VIT-6	vit-6
NQQCGLCGHY*DNEKETEFYDAENQENTIPK	3	P18948	1482	Y	VIT-6	vit-6
NQQCGLCGHYDNEKET*EFYDAENQENTIPK	3	P18948	1488	T	VIT-6	vit-6
NQEEEKDQEMNY*EESR	2	P18948	1544	Y	VIT-6	vit-6
