## Supplementary material for "Immuno-electron microscopy localizes *Caenorhabditis elegans* vitellogenins along the classic exocytosis route": Table S2

### Sheet: Sheet1
summary
Table S2. protein-protein interactions among C. elegans VITs from Cross-linking Mass Spectrometry data
No.	VIT-1 - VIT-2	VIT-2 - VIT-3/4/5	VIT-3/4 - VIT-6	VIT3/4/5 -VIT-6
1	K725 - K803	K972 - K1201	K621 - K279	K166 - K586
2	K731 - K748	--	--	K223 - K217
3	K731 - K803		--	K1191 - K98
4	K731 - K917	--	--	K1201 - K1005
5	K1104 - K745	--	--	K1526 - K98
Table S2. protein-protein interactions among C. elegans VITs from Cross-linking Mass Spectrometry data
No.	Protein1-Protein2	Peptide1-Peptide2	#Spectra	Best E-value
1	VIT-6a(98)-VIT-3/4/5(1526)	FATSQQESNSMKMLPFER(12)-TLIKEFSNR(4)	4	8.66e-08
2	VIT-3/4/5(166)-VIT-6a(586)	DMESDKDSLFFNVHEK(6)-TQMPTKIQR(6)	16	4.58e-08
3	VIT-3/4/5(223)-VIT-6a(217)	FGSECKECEK(6)-SINFDKCTR(6)	7	4.11e-10
4	VIT-2a(803)-VIT-1(731)	FTSNGKVQFSEIR(6)-LESIEKESTTVVR(6)	24	3.35e-10
5	VIT-2a(972)-VIT-3/4/5(1201)	TVVVPQWQQKTQEIEK(10)-GIPEYELLIKAAR(10)	3	2.46e-11
6	VIT-1(731)-VIT-2a(917)	LESIEKESTTVVR(6)-IQAVAGMKR(8)	3	6.19e-13
7	VIT-6a(279)-VIT-3/4(621)	SQHLFAPISEKHQLVSAFTLNTMELIYAGEK(11)-QFSKSTNPCYQQLAVR(4)	4	2.48e-13
8	VIT-6a(1005)-VIT-3/4/5(1201)	QYPEPIEMTYMLPAHKQLSQSLDR(16)-GIPEYELLIKAAR(10)	19	3.29e-09
9	VIT-1(725)-VIT-2a(803)	YVQMALEKLESIEK(8)-FTSNGKVQFSEIR(6)	61	1.34e-10
10	VIT-6a(98)-VIT-3/4/5(1191)	FATSQQESNSMKMLPFER(12)-EYKGIPEYELLIK(3)	18	1.6e-11
11	VIT-1(1104)-VIT-2a(745)	DYTMNTEVTTVCDKQVR(14)-IQTGIKLLK(6)	4	1.47e-10
12	VIT-1(731)-VIT-2a(748)	LESIEKESTTVVR(6)-LLKELAQK(3)	3	9.86e-08
