## Supplementary material for "Immuno-electron microscopy localizes *Caenorhabditis elegans* vitellogenins along the classic exocytosis route": Table S3

### Sheet: Sheet2
The pixel size of the TEM images was calibrated using a standard sample (diffraction grating replica with latex spheres, TED PELLA, INC, prod. #673) at different magnifications
magnification	nm/pixel	pixel/nm
98,000x	0.633491	1.57855
68,000x	0.917317	1.09014
49,000x	1.2699	0.787462
30,000x	2.13161	0.469129
23,000x	2.74595	0.364173
18,500x	3.38167	0.295712
13,000x	4.74214	0.210875
11,000x	5.50488	0.181657
9,300x	6.65026	0.15037
6,8000x	9.05485	0.110438
4,800x	12.8147	0.0780356
2,900x	21.2653	0.0470251
1,900x	32.2833	0.0309757
1,400x	45.2029	0.0221225
1,200x	50.7035	0.0197225
